# Global genomic epidemiology of *bla*_GES-5_ carbapenemase-associated integrons

**DOI:** 10.1101/2024.02.09.579496

**Authors:** William Matlock, Liam P. Shaw, Nicole Stoesser

**Author notes:** **Correspondence:** William Matlock and Nicole Stoesser. Contributed equally as senior authors (Liam P. Shaw, Nicole Stoesser).

## Abstract

Antimicrobial resistance (AMR) gene cassettes comprise an AMR gene flanked by short recombination sites (*attI* × *attC* or *attC* × *attC*). Integrons are genetic elements able to capture, excise, and shuffle these cassettes, providing ‘adaptation on demand’, and can be found on both chromosomes and plasmids. Understanding the patterns of integron diversity may help to understand the epidemiology of AMR genes. As a case study, we examined the clinical resistance gene *bla*_GES-5_, an integron-associated class A carbapenemase first reported in Greece in 2004 and since observed worldwide, which to our knowledge has not been the subject of a previous global analysis. Using a dataset comprising all NCBI contigs containing *bla*_GES-5_ (*n* = 431), we developed a pangenome graph-based workflow to characterise and cluster the diversity of *bla*_GES-5_ -associated integrons. We demonstrate that *bla*_GES-5_-associated integrons on plasmids are different to those on chromosomes. Chromosomal integrons were almost all identified in *P. aeruginosa* ST235, with a consistent gene cassette content and order. We observed instances where insertion sequence IS*110* disrupted *attC* sites, which might immobilise the gene cassettes and explain the conserved integron structure despite the presence of *intI1* integrase promoters, which would typically facilitate capture or excision and rearrangement. The plasmid-associated integrons were more diverse in their gene cassette content and order, which could be an indication of greater integrase activity and ‘shuffling’ of integrons on plasmids.
