## Supplementary material for "Global genomic epidemiology of *bla*_GES-5_ carbapenemase-associated integrons": Table 1

	gene.cassette	total	n.genes	median	min	max
15	|aminoglycoside N-acetyltransferase AAC(6')-Ib4|	42	1	2	2	3
28	|DUF1010 domain-containing protein|	42	1	3	2	3
22	|blaGES-5|	34	1	1	1	2
21	|aph(3')-XV|IS110 family transposase|	18	2	4	4	4
20	|aph(3')-XV|	7	1	4	4	4
4	|aac(6')-Ib|	6	1	2	1	2
10	|aadB|	4	1	2	2	2
13	|aminoglycoside N-acetyltransferase AAC(6')-Ib'|	3	1	2.5	1	4
14	|aminoglycoside N-acetyltransferase AAC(6')-Ib3|	3	1	1	1	1
26	|dfrA7|	3	1	2	2	2
24	|dfrA21|	2	1	2.5	1	4
29	|ere(A)|	2	1	NA	NA	NA
31	|hypothetical protein|	2	1	3	3	3
1	|aac(6')-29|	1	1	NA	NA	NA
2	|aac(6')-31|	1	1	2	2	2
3	|AAC(6')-Ib family aminoglycoside 6'-N-acetyltransferase|	1	1	NA	NA	NA
5	|aac(6')-Ib|IS6-like element IS6100 family transposase|RepB family DNA primase|IncQ-type mobilization protein MobB|	1	4	2	2	2
6	|aac(6')-Il|	1	1	3	3	3
7	|aac(6')|	1	1	NA	NA	NA
8	|AadA family aminoglycoside 3''-O-nucleotidyltransferase|	1	1	3	3	3
9	|aadA1|	1	1	4	4	4
11	|aminoglycoside 6'-N-acetyltransferase AAC(6')-Ia|DUF3788 domain-containing protein|	1	2	2	2	2
12	|aminoglycoside 6'-N-acetyltransferase AAC(6')-Iq|	1	1	1	1	1
16	|aminoglycoside N-acetyltransferase AAC(6')-IIa|	1	1	2	2	2
17	|aminoglycoside O-phosphotransferase APH(3')-XV|IS110 family transposase|	1	2	NA	NA	NA
18	|ANT(3'')-Ia family aminoglycoside nucleotidyltransferase AadA4|	1	1	4	4	4
19	|ANT(3'')-Ia family aminoglycoside nucleotidyltransferase AadA5|	1	1	4	4	4
23	|blaGES-5|IS110 family transposase|aminoglycoside N-acetyltransferase AAC(6')-Ib4|	1	3	1	1	1
25	|dfrA5|	1	1	NA	NA	NA
27	|DM13 domain-containing protein|	1	1	2	2	2
30	|fluoroquinolone-acetylating aminoglycoside 6'-N-acetyltransferase AAC(6')-Ib-cr9|	1	1	1	1	1
32	|hypothetical protein|MobA/MobL family protein|	1	2	NA	NA	NA
33	|mobilization protein|	1	1	NA	NA	NA
34	|OXA-10 family extended-spectrum class D beta-lactamase OXA-17|	1	1	3	3	3
35	|oxacillin-hydrolyzing class D beta-lactamase OXA-1|	1	1	NA	NA	NA
36	|oxacillin-hydrolyzing class D beta-lactamase OXA-2|	1	1	5	5	5
37	|qac|	1	1	6	6	6
38	|qacG2|	1	1	3	3	3
39	|quaternary ammonium compound efflux SMR transporter QacF|	1	1	NA	NA	NA
40	|quinolone resistance pentapeptide repeat protein QnrVC4|	1	1	NA	NA	NA
