## Supplementary material for "Global genomic epidemiology of *bla*_GES-5_ carbapenemase-associated integrons": Table S1

contig	plot.position	replicon	plasmid.finder.or.mlst	mob.typer	predicted_mobility	ncbi.genus	iso.region	sampling.year
AARWLV010000093.1	13	plasmid	NA	rep_cluster_658	mobilizable	Escherichia	Americas	2016
ABEUHF010000082.1	33	NA	NA	-	non-mobilizable	Pseudomonas	Americas	2020
CABISD010000029.1	55	NA	NA	-	non-mobilizable	Pseudomonas	Asia	2015
CABISH010000032.1	54	NA	NA	-	non-mobilizable	Pseudomonas	Asia	2015
CP075766.1	68	chromosome	paeruginosa235 acsA(38) aroE(11) guaA(3) mutL(13) nuoD(1) ppsA(2) trpE(4)	IncP,rep_cluster_10,rep_cluster_322,rep_cluster_80	conjugative	Pseudomonas	Europe	2018
DACXUL020000246.1	5	NA	NA	-	non-mobilizable	Citrobacter	Asia	2015
DAFBMQ010000050.1	2	NA	NA	-	non-mobilizable	Escherichia	Asia	2015
DAFBMQ010000050.1	2	NA	NA	-	non-mobilizable	Serratia	Asia	2018
DAFNXR010000042.1	57	NA	NA	-	non-mobilizable	Pseudomonas	Asia	2016
DAFNXR010000042.1	57	NA	NA	-	non-mobilizable	Pseudomonas	Asia	2013
DAFODN010000056.1	66	NA	NA	-	non-mobilizable	Pseudomonas	Asia	2019
DAFOER010000003.1	67	NA	NA	-	non-mobilizable	Pseudomonas	Asia	2015
DAFPCN010000133.1	61	NA	NA	-	non-mobilizable	Pseudomonas	Oceania	2019
DAFPCN010000133.1	61	NA	NA	-	non-mobilizable	Pseudomonas	Asia	2013
DAFQCB010000127.1	70	NA	NA	-	non-mobilizable	Pseudomonas	Europe	2015
DAFSDL010000099.1	65	NA	NA	-	non-mobilizable	Pseudomonas	Oceania	2017
DAGBNQ010000057.1	30	NA	NA	-	non-mobilizable	Klebsiella	Asia	2017
DAGGCB010000202.1	75	NA	NA	-	non-mobilizable	Escherichia	Europe	2016
DAGGIH010000213.1	4	NA	NA	-	non-mobilizable	Klebsiella	Europe	2015
DAGIDL010000099.1	6	NA	NA	-	non-mobilizable	Klebsiella	Europe	2015
DAGIQR010000151.1	78	plasmid	IncQ2_1	IncQ2	mobilizable	Escherichia	Europe	2016
DAGZPF010000107.1	7	NA	NA	-	non-mobilizable	Escherichia	NA	NA
DAGZPF010000107.1	7	NA	NA	-	non-mobilizable	Pseudomonas	Europe	2013
DAGZPF010000107.1	7	NA	NA	-	non-mobilizable	Klebsiella	Americas	2021
DAGZPF010000107.1	7	NA	NA	-	non-mobilizable	Pseudomonas	Asia	2019
DAGZPF010000107.1	7	NA	NA	-	non-mobilizable	Raoultella	Asia	2015
DAGZPF010000107.1	7	NA	NA	-	non-mobilizable	Citrobacter	Americas	2021
DAGZPQ010000055.1	40	NA	NA	-	non-mobilizable	Citrobacter	Americas	2021
DAHMME010000101.1	47	NA	NA	-	non-mobilizable	Pseudomonas	Asia	2016
DAHMME010000101.1	47	NA	NA	-	non-mobilizable	Pseudomonas	Asia	2013
DAHMMN010000077.1	46	NA	NA	-	non-mobilizable	Pseudomonas	Asia	2018
DAHMMN010000077.1	46	NA	NA	-	non-mobilizable	Pseudomonas	Asia	2019
DAHNVU010000057.1	60	NA	NA	-	non-mobilizable	Pseudomonas	Oceania	2017
DAHNVU010000057.1	60	NA	NA	-	non-mobilizable	Pseudomonas	Asia	2019
DAHNVU010000057.1	60	NA	NA	-	non-mobilizable	Pseudomonas	Asia	2019
DAHPTP010000078.1	29	NA	NA	-	non-mobilizable	Pseudomonas	Asia	2018
DAHQWS010000075.1	22	plasmid	IncQ1_1	IncQ1	mobilizable	Klebsiella	Europe	2020
DAIWSL010000069.1	53	NA	NA	-	non-mobilizable	Pseudomonas	Europe	2016
JAJUSX010000069.1	48	NA	NA	-	non-mobilizable	Pseudomonas	Asia	2020
NZ_AP023450.1	18	plasmid	IncP6_1	IncP	mobilizable	Enterobacter	Asia	2019
NZ_AP024848.1	11	plasmid	NA	rep_cluster_455	non-mobilizable	Serratia	NA	2020
NZ_CAADPL010000352.1	73	NA	NA	-	non-mobilizable	Pseudomonas	Europe	2018
NZ_CP028565.1	12	plasmid	NA	rep_cluster_573	mobilizable	Aeromonas	Asia	2015
NZ_CP040684.1	24	chromosome	paeruginosa316 acsA(13) aroE(8) guaA(9) mutL(3) nuoD(1) ppsA(6) trpE(9)	rep_cluster_322	conjugative	Pseudomonas	Asia	2017
NZ_CP043483.1	38	chromosome	paeruginosa235 acsA(38) aroE(11) guaA(3) mutL(13) nuoD(1) ppsA(2) trpE(4)	IncP,rep_cluster_10,rep_cluster_80	conjugative	Pseudomonas	Europe	2006
NZ_CP043483.1	38	chromosome	paeruginosa235 acsA(38) aroE(11) guaA(3) mutL(13) nuoD(1) ppsA(2) trpE(4)	IncP,rep_cluster_10,rep_cluster_80	conjugative	Pseudomonas	Europe	2009
NZ_CP053747.1	27	chromosome	paeruginosa654 acsA(17) aroE(5) guaA(26) mutL(3) nuoD(4) ppsA(4) trpE(26)	-	conjugative	Pseudomonas	Europe	2018
NZ_CP066873.1	42	plasmid	IncQ1_1	IncQ1	mobilizable	Klebsiella	Americas	2014
NZ_CP074187.1	17	plasmid	IncP6_1	IncP	mobilizable	Raoultella	Asia	2020
NZ_CP081345.1	64	chromosome	paeruginosa235 acsA(38) aroE(11) guaA(3) mutL(13) nuoD(1) ppsA(2) trpE(4)	IncP,rep_cluster_10,rep_cluster_80	conjugative	Pseudomonas	Asia	2019
NZ_CP081345.1	64	chromosome	paeruginosa235 acsA(38) aroE(11) guaA(3) mutL(13) nuoD(1) ppsA(2) trpE(4)	IncP,rep_cluster_10,rep_cluster_80	conjugative	Pseudomonas	Europe	2013
NZ_JABJWI010000015.1	28	NA	NA	-	non-mobilizable	Pseudomonas	Europe	2018
NZ_JABJWJ010000041.1	26	NA	NA	-	non-mobilizable	Pseudomonas	Europe	2018
NZ_JADEVG010000006.1	32	plasmid	NA	rep_cluster_416	conjugative	Enterobacter	Asia	2019
NZ_JADEVH010000002.1	72	plasmid	NA	rep_cluster_1864	non-mobilizable	Pseudomonas	Asia	2019
NZ_JAEPVR010000213.1	1	NA	NA	-	non-mobilizable	Klebsiella	Europe	2019
NZ_JAFBYU010000062.1	31	NA	NA	-	non-mobilizable	Pseudomonas	Europe	2015
NZ_JAGKKZ010000028.1	20	plasmid	IncL/M(pMU407)_1_pMU407	IncL/M	conjugative	Klebsiella	Americas	2021
NZ_JAGSOM010000058.1	62	NA	NA	-	non-mobilizable	Pseudomonas	Europe	2020
NZ_JAGSOP010000063.1	59	NA	NA	-	non-mobilizable	Pseudomonas	Europe	2020
NZ_JAGUUA010000107.1	56	NA	NA	-	non-mobilizable	Pseudomonas	Europe	2014
NZ_JAGYDU010000073.1	3	NA	NA	-	non-mobilizable	Klebsiella	Americas	2008
NZ_JAIEYZ010000001.1	16	NA	NA	-	non-mobilizable	Pseudomonas	Europe	2017
NZ_JAJDEY010000030.1	80	NA	NA	-	non-mobilizable	Raoultella	Europe	2019
NZ_JAKKZG010000116.1	77	plasmid	IncQ2_1	IncQ2	mobilizable	Enterobacter	Europe	2020
NZ_JAKLAI010000072.1	49	NA	NA	-	non-mobilizable	Pseudomonas	Europe	2015
NZ_JAKVUL010000243.1	8	NA	NA	-	non-mobilizable	Serratia	NA	2019
NZ_JAMOGF010000041.1	45	NA	NA	-	non-mobilizable	Pseudomonas	Asia	2021
NZ_JANZNL010000064.1	63	NA	NA	-	non-mobilizable	Pseudomonas	Asia	2018
NZ_JAOXPD010000100.1	50	NA	NA	-	non-mobilizable	Pseudomonas	Europe	2014
NZ_JAOXPR010000244.1	51	NA	NA	-	non-mobilizable	Pseudomonas	Oceania	2012
NZ_JAOXPR010000244.1	51	NA	NA	-	non-mobilizable	Pseudomonas	Africa	2019
NZ_JAOXPR010000244.1	51	NA	NA	-	non-mobilizable	Pseudomonas	Asia	NA
NZ_JAOXPR010000244.1	51	NA	NA	-	non-mobilizable	Pseudomonas	Asia	2018
NZ_JAOXPR010000244.1	51	NA	NA	-	non-mobilizable	Pseudomonas	Europe	2019
NZ_JAPZMF010000067.1	52	NA	NA	-	non-mobilizable	Pseudomonas	Asia	2010
NZ_JAPZMF010000067.1	52	NA	NA	-	non-mobilizable	Pseudomonas	Asia	2019
NZ_JAPZMF010000067.1	52	NA	NA	-	non-mobilizable	Pseudomonas	Asia	2010
NZ_JAPZMF010000067.1	52	NA	NA	-	non-mobilizable	Pseudomonas	Europe	2013
NZ_JARADI010000027.1	10	plasmid	IncP6_1	IncP	mobilizable	Enterobacter	Asia	2022
NZ_JSVB01000032.1	21	NA	NA	-	non-mobilizable	Klebsiella	Americas	2009
NZ_JTQT01000068.1	25	NA	NA	-	non-mobilizable	Pseudomonas	Americas	2009
NZ_LFMR01000003.1	15	NA	NA	-	non-mobilizable	Pseudomonas	Americas	2014
NZ_LJEK02000124.1	37	plasmid	IncQ1_1	IncQ1	mobilizable	Klebsiella	Africa	NA
NZ_LSZT01000004.1	58	NA	NA	-	non-mobilizable	Pseudomonas	Oceania	2007
NZ_LSZV01000002.1	43	plasmid	NA	rep_cluster_80	non-mobilizable	Pseudomonas	Oceania	2006
NZ_MDTR01000044.1	35	NA	NA	-	non-mobilizable	Acinetobacter	Europe	2008
NZ_MDTS01000040.1	34	NA	NA	-	non-mobilizable	Acinetobacter	Europe	2008
NZ_MDTT01000037.1	36	NA	NA	-	non-mobilizable	Acinetobacter	Europe	2008
NZ_MZNC01000048.1	23	NA	NA	-	non-mobilizable	Morganella	Americas	2013
NZ_PQGF01000119.1	71	NA	NA	-	non-mobilizable	Pseudomonas	Americas	2009
NZ_QJOY01000796.1	39	NA	NA	-	non-mobilizable	Pseudomonas	Americas	2015
NZ_QKPE01000047.1	19	plasmid	IncP6_1	IncP	mobilizable	Enterobacter	Americas	2017
NZ_QKPM01000071.1	14	plasmid	IncP6_1	IncP	mobilizable	Raoultella	Americas	2017
NZ_RBWI01000154.1	74	plasmid	IncQ2_1	IncQ2	mobilizable	Citrobacter	Europe	2018
NZ_SBKB01000014.1	41	plasmid	NA	rep_cluster_80	non-mobilizable	Pseudomonas	Americas	2016
NZ_VTFP01000046.1	44	NA	NA	-	non-mobilizable	Pseudomonas	Europe	2013
NZ_VTFP01000046.1	44	NA	NA	-	non-mobilizable	Pseudomonas	Europe	2018
NZ_VTFP01000046.1	44	NA	NA	-	non-mobilizable	Pseudomonas	Europe	2015
NZ_VTFP01000046.1	44	NA	NA	-	non-mobilizable	Pseudomonas	Europe	2020
NZ_VTQC02000005.1	76	plasmid	IncQ2_1	IncQ2	mobilizable	Klebsiella	Europe	2014
NZ_VWTC01000491.1	69	NA	NA	-	non-mobilizable	Klebsiella	Africa	2019
NZ_WLVD01000048.1	79	plasmid	IncQ2_1	IncQ2	mobilizable	Citrobacter	Europe	2015
NZ_WSXL01000175.1	9	NA	NA	-	non-mobilizable	Escherichia	Europe	2016
